# Bacterial small RNAs and host epigenetic effectors of a transgenerational memory of pathogens in *C. elegans*

**DOI:** 10.1101/2021.03.26.437277

**Authors:** Marcela Legüe, Blanca Aguila, Bernardo Pollak, Andrea Calixto

## Abstract

The inheritance of memories is adaptive for survival. Microbes interact with all organisms challenging their immunity and triggering behavioral adaptations. Some of these behaviors induced by bacteria can be inherited although the mechanisms of action are largely unexplored. In this work, we use *C. elegans* and its bacteria to study the transgenerational RNA dynamics of an interspecies crosstalk leading to a heritable behavior. Heritable responses to bacterial pathogens in the nematode include avoidance and pathogen-induced diapause (PIDF), a state of suspended animation to evade the pathogen threat. We identify a small RNA RsmY, involved in quorum sensing from *P. aeruginosa* as required for initiation of PIDF. Histone methyltransferase SET-18/SMYD3 is also needed for PIDF initiation in *C. elegans*. In contrast, SET-25/EHMT2 is necessary for the maintenance of the memory of pathogen exposure in the transgenerational lineage. This work can be a starting point to understanding microbiome-induced inheritance of acquired traits.
