## Supplemental Table 2 for "Bacterial small RNAs and host epigenetic effectors of a transgenerational memory of pathogens in *C. elegans*"

### Sheet: Sheet1
S Table 2
Description	Max Score	Total Score	Query Cover	E value	Percentage Identity	Acc. Len	Alignment length
B box-type domain-containing protein (nhl-3), mRNA	32.8	32.8	20%	8.7	88.9	2243	27
B box-type domain-containing protein (nhl-3), partial mRNA	32.8	32.8	20%	8.7	88.9	1341	27
B box-type domain-containing protein (nhl-3), partial mRNA	32.8	32.8	20%	8.7	88.9	1800	27
strain CB4856 chromosome II	32.8	63	33%	8.7	88.9	15813191	16
genome assembly C_elegans_Bristol_N2_v1_5_4, scaffold CELN2_contig0000145	32.8	32.8	20%	8.7	88.9	44128	27
Cosmid W04H10, complete sequence	32.8	32.8	20%	8.7	88.9	16129	27
genome assembly C_elegans_Bristol_N2_v1_5_4, scaffold CELN2_scaffold0000702	31.9	31.9	13%	8.7	100	27952	17
Uncharacterized protein (C34F11.8), mRNA	30.1	30.1	12%	30	100	978	16
strain CB4856 chromosome III	30.1	30.1	12%	30	100	14110336	16
genome assembly C_elegans_Bristol_N2_v1_5_4, scaffold CELN2_scaffold0000257	30.1	30.1	12%	30	100	98051	16
genome assembly C_elegans_Bristol_N2_v1_5_4, scaffold CELN2_scaffold0000075	30.1	30.1	12%	30	100	199439	16
Cosmid C05D10, complete sequence	30.1	30.1	12%	30	100	42314	16
Cosmid C34F11, complete sequence	30.1	30.1	12%	30	100	45194	16
