## Supplemental File 1 for "Bacterial small RNAs and host epigenetic effectors of a transgenerational memory of pathogens in *C. elegans*"

### Sheet: Nv_vs_F3
Id	genomic_context	coding/noncoding	biotype	name	Gene_Id		baseMean	log2FoldChange	lfcSE	stat	pvalue	padj
OP50_10786	nested	coding	thrL	thrL	ECB_00001		329.82	-20.4262	2.53008	-8.07332	6.84116e-16	2.99301e-13
OP50_193	anti_nested	coding	caiA	caiA	ECB_00043		73.7269	-7.96659	1.60616	-4.96003	7.04828e-07	7.70906e-05
OP50_3378	nested	coding	ppdD	ppdD	ECB_00107		17.7225	-7.38779	1.47889	-4.99551	5.86809e-07	6.84611e-05
OP50_8821	nested	coding	dapB	dapB	ECB_00035		74.3832	-5.957	1.42212	-4.18883	2.80402e-05	0.001361
OP50_189	anti_nested	coding	caiA	caiA	ECB_00043		77.2705	-4.9409	1.18719	-4.16183	3.15704e-05	0.00144295
OP50_10753	nested	coding	thrA	thrA	ECB_00002		63.3643	-4.33218	1.19941	-3.61194	0.000303919	0.00649771
OP50_10749	anti_nested	coding	thrA	thrA	ECB_00002		500.502	-4.04915	0.855644	-4.73229	2.22005e-06	0.000176595
OP50_10759	anti_nested	coding	thrA	thrA	ECB_00002		181.945	-3.78453	1.09115	-3.46839	0.000523588	0.00944618
OP50_6827	novel	0	0	0	0		364.243	-3.63972	0.875432	-4.15763	3.21571e-05	0.00144295
OP50_197	anti_nested	coding	caiA	caiA	ECB_00043		12.313	-3.56105	1.01558	-3.50643	0.000454159	0.00845508
OP50_3380	overlapped	coding	ppdD	ppdD	ECB_00107		29.8384	-3.30056	0.720796	-4.57904	4.67108e-06	0.000355408
OP50_3381	novel	0	0	0	0		36.4427	-2.83116	0.816109	-3.46909	0.000522219	0.00944618
OP50_3571	nested	coding	ileS	ileS	ECB_00030		176.05	-1.72339	0.393524	-4.37939	1.19014e-05	0.00065086
OP50_5597	nested	coding	thrB	thrB	ECB_00003		176.171	-1.58793	0.430836	-3.6857	0.000228072	0.00532168
OP50_8886	anti_nested	coding	rpsT	rpsT	ECB_00027		649.288	50.9594	3.32558	15.3234	5.33124e-53	9.32967e-50
OP50_9489	nested	0	0	0	ECB_00022		9.28407	38.4183	3.58074	10.7291	7.42884e-27	6.50023e-24
OP50_3188	anti_nested	coding	ECB_00021	ECB_00021	ECB_00021		7.77206	30.4507	4.71956	6.45203	1.10363e-10	3.86271e-08
OP50_4143	anti_nested	coding	imp	imp	ECB_00058		247.98	14.0174	2.86432	4.89379	9.89134e-07	0.00010105
OP50_9646	anti_nested	coding	0	0	ECB_00019		133.071	13.0548	3.6225	3.6038	0.000313601	0.00651244
OP50_262	nested	coding	fruR	fruR	ECB_00081		374.255	13.0042	2.56069	5.07842	3.80583e-07	4.75729e-05
OP50_6369	nested	coding	yaaJ	yaaJ	ECB_00007		196.641	12.7177	2.8977	4.3889	1.13924e-05	0.000643117
OP50_9385	overlapped	0	0	0	ECB_00025		165.577	12.6289	2.92205	4.32194	1.5466e-05	0.000813194
OP50_6729	anti_overlap	coding	djlA	djlA	ECB_00059		91.8986	12.5673	2.91528	4.31084	1.62639e-05	0.000813194
OP50_3938	nested	coding	yaaA	yaaA	ECB_00006		79.4079	12.3767	3.37563	3.66649	0.000245901	0.00566219
OP50_9987	nested	coding	0	0	ECB_00007		153.708	12.0129	3.13127	3.83641	0.000124844	0.0034679
OP50_389	anti_nested	coding	yadC	yadC	ECB_00134		139.934	11.9047	2.43748	4.88403	1.03938e-06	0.00010105
OP50_9127	anti_nested	coding	dnaJ	dnaJ	ECB_00015		42.3043	11.4571	3.15132	3.63564	0.000277294	0.00622134
OP50_5065	anti_nested	coding	insL-1	insL-1	ECB_00016		92.571	11.284	2.87806	3.92068	8.8299e-05	0.00280951
OP50_7942	nested	coding	rluA	rluA	ECB_00060		36.6093	11.2593	2.51697	4.47335	7.70049e-06	0.000499106
OP50_6584	nested	coding	yaaA	yaaA	ECB_00006		34.2437	11.1578	3.10185	3.59714	0.000321733	0.00651281
OP50_3446	nested	coding	htrE	htrE	ECB_00138		32.779	11.0949	2.78006	3.99088	6.58282e-05	0.00224554
OP50_10183	nested	coding	mogA	mogA	ECB_00009		29.4609	10.954	2.80936	3.89911	9.65459e-05	0.00293763
OP50_3000	anti_nested	coding	mrcB	mrcB	ECB_00148		30.239	10.9206	3.17196	3.44285	0.000575608	0.0100731
OP50_770	anti_nested	coding	eaeH	eaeH	ECB_00256		65.9523	10.8139	2.61978	4.12779	3.66268e-05	0.00149455
OP50_668	novel	0	0	0	0		26.5418	10.7693	2.88001	3.73934	0.000184504	0.00473725
OP50_9413	nested	coding	0	0	ECB_00036		80.8528	10.6461	2.64913	4.01871	5.85181e-05	0.00208993
OP50_3934	anti_nested	coding	yaaX	yaaX	ECB_00005		82.4767	10.6187	2.37135	4.47791	7.53762e-06	0.000499106
OP50_1368	nested	coding	ddlB	ddlB	ECB_00093		42.6138	10.5961	2.40007	4.41489	1.01059e-05	0.000604815
OP50_247	nested	coding	setA	setA	ECB_00072		53.9159	10.5203	2.84449	3.69849	0.000216889	0.00523665
OP50_9241	nested	coding	0	0	ECB_00041		39.119	10.2868	1.84814	5.56603	2.60605e-08	5.06732e-06
OP50_4115	anti_nested	coding	kefC	kefC	ECB_00051		18.5649	10.2818	2.38483	4.31134	1.62265e-05	0.000813194
OP50_7599	anti_nested	coding	yaaU	yaaU	ECB_00049		17.9539	10.2177	2.66924	3.82795	0.000129214	0.00347884
OP50_353	anti_nested	coding	aceE	aceE	ECB_00113		98.484	10.2149	2.12503	4.80695	1.53249e-06	0.000134093
OP50_3935	novel	0	0	0	0		95.9104	10.1102	2.41699	4.18295	2.87755e-05	0.001361
OP50_1079	anti_nested	coding	nhaR	nhaR	ECB_00019		835.703	10.093	2.73659	3.68815	0.000225888	0.00532168
OP50_1287	nested	coding	leuO	leuO	ECB_00078		38.0375	10.0115	2.86527	3.49409	0.000475674	0.00876241
OP50_6383	anti_nested	coding	insL-1	insL-1	ECB_00016		50.1619	9.91647	2.46433	4.02401	5.72155e-05	0.00208733
OP50_7326	anti_nested	coding	apaH	apaH	ECB_00053		15.6979	9.87434	2.57891	3.82888	0.000128727	0.00347884
OP50_8921	novel	0	0	0	0		71.4005	9.87225	2.23894	4.40935	1.03683e-05	0.000604815
OP50_5000	anti_nested	coding	hofB	hofB	ECB_00106		28.1522	9.85174	2.78975	3.53141	0.000413351	0.00794907
OP50_3099	anti_nested	coding	rpsB	rpsB	ECB_00167		50.8661	9.85011	2.87176	3.42999	0.000603613	0.0103731
OP50_6952	nested	coding	thrC	thrC	ECB_00004		2919.89	9.78079	1.54265	6.34024	2.29406e-10	6.69102e-08
OP50_7093	nested	coding	carA	carA	ECB_00036		13.3638	9.7676	2.66981	3.65854	0.000253658	0.00576496
OP50_4013	anti_overlap	coding	ECB_00020	ECB_00020	ECB_00020		31.3654	9.72464	2.63065	3.69667	0.000218443	0.00523665
OP50_9466	nested	coding	0	0	ECB_00038		47.1767	9.45092	2.52207	3.74729	0.000178758	0.00468396
OP50_10427	anti_nested	coding	yaaJ	yaaJ	ECB_00007		331.263	9.39459	1.07772	8.71711	2.85398e-18	1.66482e-15
OP50_9874	novel	0	0	0	0		47.6967	9.15647	1.7448	5.24786	1.53878e-07	2.44805e-05
OP50_10805	novel	0	0	0	0		36.2092	9.05542	2.34243	3.86583	0.000110713	0.0031762
OP50_9063	anti_overlap	coding	thrB	thrB	ECB_00003		75.5294	9.05138	2.32675	3.89014	0.000100186	0.00294507
OP50_636	nested	coding	yafK	yafK	ECB_00219		25.2999	9.00498	2.18275	4.12552	3.69891e-05	0.00149455
OP50_10067	anti_nested	coding	yaaA	yaaA	ECB_00006		175.653	8.86674	1.65106	5.37033	7.85909e-08	1.37534e-05
OP50_3725	nested	coding	leuB	leuB	ECB_00075		24.5175	8.82497	2.46541	3.57951	0.00034424	0.00684568
OP50_3483	anti_nested	coding	thrB	thrB	ECB_00003		33.7154	8.76651	2.28109	3.84313	0.000121474	0.00342871
OP50_1915	nested	coding	yagU	yagU	ECB_00246		57.2454	8.72871	2.40875	3.62375	0.000290362	0.00640473
OP50_7271	anti_nested	coding	ribF	ribF	ECB_00029		10.6181	8.54746	2.43425	3.51133	0.000445873	0.00839008
OP50_1149	nested	coding	caiA	caiA	ECB_00043		43.187	8.5302	2.18887	3.89707	9.73615e-05	0.00293763
OP50_6125	nested	coding	yaaH	yaaH	ECB_00010		26.7023	8.52262	2.36528	3.60322	0.000314297	0.00651244
OP50_3965	novel	0	0	0	0		119.04	8.47672	1.75774	4.8225	1.41766e-06	0.000130574
OP50_4848	overlapped	coding	imp	imp	ECB_00058		18.3328	8.45287	2.34056	3.61147	0.000304464	0.00649771
OP50_1367	nested	coding	ddlB	ddlB	ECB_00093		58.1306	8.41868	2.04243	4.12189	3.75772e-05	0.00149455
OP50_10051	anti_nested	coding	thrB	thrB	ECB_00003		320.566	8.25516	2.20948	3.73625	0.000186783	0.00473725
OP50_7522	anti_nested	coding	insA-1	insA-1	ECB_00023		25.93	8.213	2.2804	3.60156	0.000316318	0.00651244
OP50_772	anti_nested	coding	eaeH	eaeH	ECB_00256		21.9335	8.14798	2.04037	3.99339	6.51342e-05	0.00224554
OP50_10795	anti_nested	coding	thrA	thrA	ECB_00002		125.88	8.13018	1.79087	4.53979	5.63102e-06	0.000410595
OP50_8350	nested	coding	dnaK	dnaK	ECB_00014		20.8537	8.08778	1.94878	4.15018	3.32214e-05	0.00145344
OP50_1038	novel	0	0	0	0		134.352	7.9453	1.99247	3.98767	6.67246e-05	0.00224554
OP50_9875	nested	coding	0	0	ECB_00001		27.2424	7.94226	1.95938	4.05346	5.04656e-05	0.00191989
OP50_2478	anti_nested	coding	dgt	dgt	ECB_00159		28.6001	7.90067	1.52597	5.17748	2.24899e-07	3.27978e-05
OP50_8650	anti_nested	coding	caiC	caiC	ECB_00041		298.375	7.86745	1.38584	5.67704	1.37049e-08	2.99795e-06
OP50_3432	anti_nested	coding	hpt	hpt	ECB_00124		17.0499	7.63131	2.0638	3.6977	0.000217561	0.00523665
OP50_8979	overlapped	coding	yaaH	yaaH	ECB_00010		34.1143	7.62436	2.10525	3.6216	0.000292788	0.00640473
OP50_10237	nested	coding	thrA	thrA	ECB_00002		116.959	7.53879	2.12156	3.55341	0.000380271	0.00739417
OP50_3199	nested	coding	ECB_00025	ECB_00025	ECB_00025		40.4291	7.48871	1.57012	4.76951	1.8467e-06	0.000153892
OP50_3617	overlapped	coding	caiF	caiF	ECB_00038		37.4675	7.43077	2.08876	3.5575	0.000374406	0.00736191
OP50_7682	anti_nested	coding	nhaA	nhaA	ECB_00018		86.3256	7.40738	1.66291	4.45447	8.41002e-06	0.000525626
OP50_10806	novel	0	0	0	0		7.68482	7.39666	2.13975	3.45678	0.00054667	0.00976197
OP50_10364	anti_nested	coding	ECB_00021	ECB_00021	ECB_00021		558.587	7.32902	2.08219	3.51987	0.000431763	0.00821289
OP50_8860	anti_nested	coding	caiA	caiA	ECB_00043		33.4081	6.94249	1.70439	4.07329	4.63539e-05	0.00180265
OP50_10797	anti_nested	coding	thrA	thrA	ECB_00002		2412.49	6.9422	1.75465	3.95646	7.60691e-05	0.00251172
OP50_10664	nested	coding	thrB	thrB	ECB_00003		1859.11	6.80909	1.10837	6.14334	8.08056e-10	2.02014e-07
OP50_5164	anti_nested	coding	polB	polB	ECB_00062		43.1051	6.52257	1.65387	3.94381	8.01975e-05	0.00259899
OP50_2791	anti_nested	coding	leuA	leuA	ECB_00076		35.6224	6.26109	1.67917	3.72869	0.000192476	0.0048119
OP50_7668	anti_nested	coding	thrC	thrC	ECB_00004		185.097	6.0846	1.55948	3.90169	9.55245e-05	0.00293763
OP50_10848	overlapped	coding	thrA	thrA	ECB_00002		192.689	5.90275	1.72115	3.42954	0.000604603	0.0103731
OP50_5374	nested	coding	nhaA	nhaA	ECB_00018		29.2082	5.70382	1.46694	3.88824	0.000100974	0.00294507
OP50_10052	anti_nested	coding	thrB	thrB	ECB_00003		21.0008	5.48242	1.32879	4.12587	3.69331e-05	0.00149455
OP50_8823	novel	0	0	0	0		225.925	4.91615	1.22175	4.02386	5.72524e-05	0.00208733
OP50_6080	novel	0	0	0	0		36.1331	4.71945	1.37027	3.44419	0.000572783	0.0100731
OP50_8824	novel	0	0	0	0		203.857	4.68352	1.04479	4.48274	7.36898e-06	0.000499106
OP50_7324	novel	0	0	0	0		5.07601	4.44766	1.18715	3.74649	0.000179329	0.00468396
OP50_1473	nested	coding	yadE	yadE	ECB_00129		77.4745	4.05968	0.797352	5.09145	3.5533e-07	4.75729e-05
OP50_10709	anti_nested	coding	thrA	thrA	ECB_00002		7064.19	1.95125	0.542695	3.59549	0.00032378	0.00651281

### Sheet: Nv_vs_F4
Id	genomic_context	coding/noncoding	biotype	name	Gene_Id		baseMean	log2FoldChange	lfcSE	stat	pvalue	padj
OP50_10786	nested	coding	thrL	thrL	ECB_00001		329.82	-20.429	2.52961	-8.07596	6.69455e-16	1.44134e-12
OP50_193	anti_nested	coding	caiA	caiA	ECB_00043		73.7269	-7.82011	1.59941	-4.88936	1.01165e-06	0.000363015
OP50_3378	nested	coding	ppdD	ppdD	ECB_00107		17.7225	-7.33576	1.46806	-4.99692	5.82538e-07	0.000250841
OP50_189	anti_nested	coding	caiA	caiA	ECB_00043		77.2705	-4.84688	1.17697	-4.11811	3.81988e-05	0.0078006
OP50_10749	anti_nested	coding	thrA	thrA	ECB_00002		500.502	-4.32283	0.854845	-5.05686	4.26212e-07	0.000229409
OP50_6826	anti_nested	coding	lspA	lspA	ECB_00031		842.208	-4.23188	0.957425	-4.42007	9.86704e-06	0.00265547
OP50_6824	anti_nested	coding	lspA	lspA	ECB_00031		826.177	-3.9685	0.965967	-4.10832	3.98544e-05	0.0078006
OP50_10427	anti_nested	coding	yaaJ	yaaJ	ECB_00007		331.263	7.95703	1.01716	7.82281	5.16564e-15	5.56081e-12
OP50_10052	anti_nested	coding	thrB	thrB	ECB_00003		21.0008	6.69073	1.28721	5.19785	2.01606e-07	0.000144686
OP50_8650	anti_nested	coding	caiC	caiC	ECB_00041		298.375	5.97847	1.36609	4.37633	1.20697e-05	0.00288734
OP50_8823	novel	0	0	0	0		225.925	4.96655	1.21802	4.07755	4.55123e-05	0.00816567
OP50_8824	novel	0	0	0	0		203.857	4.70391	1.04062	4.52032	6.17466e-06	0.00189915
