## Supplementary material for "Bacterial small RNAs and host epigenetic effectors of a transgenerational memory of pathogens in *C. elegans*": SourceDataFile1

### Sheet: MS data
Figure 1B
% dauers in total population
	biological replicas
F1	0	0	0	0	0
F2	3.1	3	3.6	5.6	4.43667
F3	0	0	0	0	0
F4	0	0	0	0	0
F5	2.9	3.1	3.56667	5.7	4.38667
F6	4.6	3	4.5	4.36667	5.73667
Figure 2A
Growth as percentage of OP50
	biological replicas
E. coli OP50	100	100	100
P. aeruginosa PAO1
wild type	70.4	63.8	76.3
ΔrsmY	43.2	63.8	48.5
ΔrsmZ	48.3	51.7	53.7
ΔrsmYZ	161.3	123.1	125.5
Figure 2B
CFU of intestinal bacteria
	biological replicas
wild type	21	24	19	17	16
ΔrsmY	10	7	11	5	10
ΔrsmZ	6	10	12	4	4
ΔrsmYZ	43	44	40	47	52
Figure 2C
Animals on Rsm lawns
	biological replicas
E. coli OP50	82.22	82.22	83.33
wild type	73.33	68.4	70
ΔrsmY	76.67	68.89	80
ΔrsmZ	65.56	57.78	64.44
ΔrsmYZ	95.56	84.44	92.22
Figure 2D
Expression of Y in Delta RsmZ
	RsmY			RsmZ
wild type	1	1	1	1	1	1
ΔrsmZ	11.2786	10.8215	11.0993	0.00163	0.00539	0.003743
Figure 2E
Expression of Z in Delta RsmY
	RsmY			RsmZ
wild type	1	1	1	1	1	1
ΔrsmY	0.006001	0.005573	0.007376	1.20275	1.56377	1.59857
Figure 2F
Rsm mutant dauer formation with F2 change
	biological replicas
E. coli OP50	0	0	0
P. aeruginosa PAO1
wild type	3.21	3.3	2.95
ΔrsmY	0	0	0
ΔrsmZ	0.96	0.83	0.625
ΔrsmYZ	0	0	0
F1 wt - F2 OP50	0	0	0
F1 wt - F2 ΔrsmY	0	0	0
F1 wt - F2 ΔrsmZ	1.29	1.06	1.26
Figure 2G
Growth RsmY gain of function
	biological replicas
E. coli OP50i	100	100	100
P. aeruginosa PAO1
wild type	79.9	96.5	61.7	68.6
ΔrsmY	77.6	62.5	91.7
ΔrsmYZ	87.1	100.8	93.8
E. coli OP50i -RsmY+	92.2	86.8	94.2
E. coli OP50i -RsmY+/ΔrsmY	97.5	109.1	106
E. coli OP50i -RsmY+ΔrsmYZ	84.1	94.8	94.5
Figure 2H
Dauer count RsmY gain of function
	biological replicas
E. coli OP50i	0	0	0	0.2
P. aeruginosa PAO1
wild type	3.1	4.3	3	3.2
ΔrsmY	0.5	0.7	0
ΔrsmYZ	0	0	0
E. coli OP50i -RsmY+	0	0	0
E. coli OP50i -RsmY+/ΔrsmY	6.6	6.9	10.8
E. coli OP50i -RsmY+ΔrsmYZ	0	1	0
Figure 3E
DE genes PAO1 in intestine F1-F6
	coding up	coding down	non coding up	non coding down	novel up	novel down
F1	42	-583	96	-10	21	-114
F2	28	-642	120	-20	24	-111
F5	92	-540	158	-3	64	-101
F6	7	-212	43	-7	7	-58
Figure 3F
DE genes OP50 in intestine F3-F4
	coding up	coding down	novel up	novel down
F4	7	-3	0	-2
F3	14	-86	2	-12
Figure 3G
DE genes C. elegans in intestine F1-F6	coding up	coding down	non coding up	non coding down	novel up	novel down
F1	550	-25	11	-56	12	-3
F2	4	-5	0	-10	0	-2
F3	7	-16	0	-18	0	-2
F4	0	0	0	0	0	0
F5	386	-14	4	-13	7	-4
F6	33	-9	0	-14	1	-3
Figure 3H
Expressed per biotype intestinal PAO1	tRNA	rRNA	tmRNA	ncRNA	coding
match	25
nested	17	195	3	16	11
overlapping	23	13	1	2	24
Figure 3I
Expressed per biotype intestinal OP50	tRNA	rRNA	tmRNA	ncRNA	coding
match	0	0	0	0	1
nested	0	0	0	0	259
overlapping	0	0	0	0	27
Figure 3J
Matching C. elegans Expressed per biotype
miRNA	5
ncRNA	13
piRNA	1
rRNA	12
snoRNA	51
snRNA	7
tRNA	230
coding	5
Figure 4A
Epi mutants Growth OP50	biological replicas
wild type	100	100	100
met-2	46.5	47.6	56
set-18	89	82.6	79.5
set-25	72	75	78.2
set-32	34.2	32.1	29.3
hpl-2	28	31.2	27.6
Figure 4B
Epi mutants Growth PAO1	biological replicas
wild type	100	100	100
met-2	57.98	67.6	52.12
set-18	66.6	65	68.2
set-25	77.2	72.9	76.6
set-32	6.5	8.8	4.1
hpl-2	24.1	27	21.2
Figure 4C
Dauer count in F2	biological replicas
wild type	3.1	3.03	3.6
met-2	5.73	3.77	4.8
set-18	2.5	3.67	2.67
set-25	0	0	0
set-32	0	0	0
hpl-2	0	0	0
Figure 4D
Dauer count F1_F6	biological replicas
	F1			F2			F3			F4			F5			F6
wild type	0	0	0	3.1	3	3.6	0	0	0	0	0	0	2.9	2.6	3.1	4.6	3	4.5
met-2	0	0	0	5.7	3.8	4.8	0	0	0	0.4	0	0	3.7	2.4	4.5	6.8	3.7	5.5
set-25	0	0	0	2.5	3.7	2.7	0.2	0	0	0	0	0	0.2	0	0.5	2.5	4.7	3.8
Figure S6
A. Expressed per biotype naive PAO1
	tRNA	rRNA	tmRNA	ncRNA	coding
match	13
nested		139	1	3	37
overlapping	4	10		1	29
B. Expressed per biotype naive OP50
	tRNA	rRNA	tmRNA	ncRNA	coding
match	0	0	0	0	1
nested	0	0	0	0	317
overlapping	0	0	0	0	36

### Sheet: MS stats
Figure 1B
One way ANOVA
ANOVA summary
F	44.54
P value	<0.0001
P value summary	****
Significant diff. among means (P < 0.05)?	Yes
R square	0.9027
Tukey's multiple comparisons test	Mean Diff.	95.00% CI of diff.	Significant?	Summary	Adjusted P Value
F1 vs. F2	-3.947	-5.426 to -2.469	Yes	****	<0.0001
F1 vs. F3	0	-1.479 to 1.479	No	ns	>0.9999
F1 vs. F4	0	-1.479 to 1.479	No	ns	>0.9999
F1 vs. F5	-3.931	-5.409 to -2.452	Yes	****	<0.0001
F1 vs. F6	-4.441	-5.919 to -2.962	Yes	****	<0.0001
F2 vs. F3	3.947	2.469 to 5.426	Yes	****	<0.0001
F2 vs. F4	3.947	2.469 to 5.426	Yes	****	<0.0001
F2 vs. F5	0.01667	-1.462 to 1.495	No	ns	>0.9999
F2 vs. F6	-0.4933	-1.972 to 0.9852	No	ns	0.9025
F3 vs. F4	0	-1.479 to 1.479	No	ns	>0.9999
F3 vs. F5	-3.931	-5.409 to -2.452	Yes	****	<0.0001
F3 vs. F6	-4.441	-5.919 to -2.962	Yes	****	<0.0001
F4 vs. F5	-3.931	-5.409 to -2.452	Yes	****	<0.0001
F4 vs. F6	-4.441	-5.919 to -2.962	Yes	****	<0.0001
F5 vs. F6	-0.51	-1.989 to 0.9685	No	ns	0.8897
Figure 2A
One way ANOVA
ANOVA summary
F	32.15
P value	<0.0001
P value summary	****
Significant diff. among means (P < 0.05)?	Yes
R square	0.9279
Dunnett's multiple comparisons test	Mean Diff.	95.00% CI of diff.	Significant?	Summary	Adjusted P Value
wild type vs. E. coli OP50	-29.83	-56.09 to -3.579	Yes	*	0.0263
wild type vs. ΔrsmY	18.33	-7.921 to 44.59	No	ns	0.2
wild type vs. ΔrsmZ	18.93	-7.321 to 45.19	No	ns	0.1809
wild type vs. ΔrsmYZ	-66.47	-92.72 to -40.21	Yes	***	0.0001
Figure 2B
One way ANOVA
ANOVA summary
F	122.7
P value	<0.0001
P value summary	****
Significant diff. among means (P < 0.05)?	Yes
R square	0.9583
Dunnett's multiple comparisons test	Mean Diff.	95.00% CI of diff.	Significant?	Summary
wild type vs. ΔrsmY	10.8	4.974 to 16.63	Yes	***
wild type vs. ΔrsmZ	12.2	6.374 to 18.03	Yes	***
wild type vs. ΔrsmYZ	-25.8	-31.63 to -19.97	Yes	****
Figure 2C
One way ANOVA
ANOVA summary
F	19.69
P value	<0.0001
P value summary	****
Significant diff. among means (P < 0.05)?	Yes
R square	0.8873
Dunnett's multiple comparisons test	Mean Diff.	95.00% CI of diff.	Significant?	Summary	Adjusted P Value
wild type vs. E. coli OP50	-12.01	-22 to -2.029	Yes	*	0.0192
wild type vs. ΔrsmY	-4.61	-14.59 to 5.375	No	ns	0.5083
wild type vs. ΔrsmZ	7.983	-2.001 to 17.97	No	ns	0.1273
wild type vs. ΔrsmYZ	-20.16	-30.15 to -10.18	Yes	***	0.0006
Figure 2D
Two way ANOVA
ANOVA table	SS	DF	MS	F (DFn, DFd)	P value
Interaction	91.79	1	91.79	F (1, 4) = 6921	P<0.0001
Row Factor	91.79	1	91.79	F (1, 4) = 6921	P<0.0001
Time	61.7	1	61.7	F (1, 4) = 4652	P<0.0001
Subjects (matching)	0.05305	4	0.01326	F (4, 4) = 1	P=0.5000
Residual	0.05305	4	0.01326
Sidak's multiple comparisons test	Mean Diff.	95.00% CI of diff.	Significant?	Summary	Adjusted P Value
wild type - ΔrsmZ
RsmY	-10.07	-10.39 to -9.739	Yes	****	<0.0001
RsmZ	0.9964	0.6691 to 1.324	Yes	***	0.0009
Figure 2E
Two way ANOVA
ANOVA table	SS	DF	MS	F (DFn, DFd)	P value
Interaction	1.574	1	1.574	F (1, 4) = 131.1	P=0.0003
Row Factor	1.574	1	1.574	F (1, 4) = 131.1	P=0.0003
Time	0.2176	1	0.2176	F (1, 4) = 18.12	P=0.0131
Subjects (matching)	0.04804	4	0.01201	F (4, 4) = 1	P=0.5000
Residual	0.04804	4	0.01201
Sidak's multiple comparisons test	Mean Diff.	95.00% CI of diff.	Significant?	Summary	Adjusted P Value
wild type - ΔrsmY
RsmY	0.9937	0.6822 to 1.305	Yes	***	0.0007
RsmZ	-0.455	-0.7665 to -0.1435	Yes	*	0.0141
Figure 2F
One way ANOVA
ANOVA summary
F	454.3
P value	<0.0001
P value summary	****
Significant diff. among means (P < 0.05)?	Yes
R square	0.9945
Tukey's multiple comparisons test	Mean Diff.	95.00% CI of diff.	Significant?	Summary	Adjusted P Value
E. coli OP50 vs. wild type	-3.153	-3.451 to -2.855	Yes	****	<0.0001
E. coli OP50 vs. ΔrsmY	0	-0.2982 to 0.2982	No	ns	>0.9999
E. coli OP50 vs. ΔrsmZ	-0.805	-1.103 to -0.5068	Yes	****	<0.0001
E. coli OP50 vs. ΔrsmYZ	0	-0.2982 to 0.2982	No	ns	>0.9999
wild type vs. ΔrsmY	3.153	2.855 to 3.451	Yes	****	<0.0001
wild type vs. ΔrsmZ	2.348	2.05 to 2.646	Yes	****	<0.0001
wild type vs. ΔrsmYZ	3.153	2.855 to 3.451	Yes	****	<0.0001
ΔrsmY vs. ΔrsmZ	-0.805	-1.103 to -0.5068	Yes	****	<0.0001
ΔrsmY vs. ΔrsmYZ	0	-0.2982 to 0.2982	No	ns	>0.9999
ΔrsmZ vs. ΔrsmYZ	0.805	0.5068 to 1.103	Yes	****	<0.0001
Figure 2G
One way ANOVA
ANOVA summary
F	3.878
P value	0.0154
P value summary	*
Significant diff. among means (P < 0.05)?	Yes
R square	0.608
Dunnett's multiple comparisons test	Mean Diff.	95.00% CI of diff.	Significant?	Summary	Adjusted P Value
E. coli OP50i vs. wild type	23.33	2.145 to 44.51	Yes	*	0.0286
E. coli OP50i vs. ΔrsmY	22.73	0.09048 to 45.38	Yes	*	0.0489
E. coli OP50i vs. ΔrsmYZ	6.1	-16.54 to 28.74	No	ns	0.9245
E. coli OP50i vs. E. coli OP50i -RsmY+	8.933	-13.71 to 31.58	No	ns	0.7285
E. coli OP50i vs. E. coli OP50i -RsmY+/ΔrsmY	-4.2	-26.84 to 18.44	No	ns	0.9855
E. coli OP50i vs. E. coli OP50i -RsmY+ΔrsmYZ	8.867	-13.78 to 31.51	No	ns	0.7341
Figure 2H
One way ANOVA
ANOVA summary
F	35.44
P value	<0.0001
P value summary	****
Significant diff. among means (P < 0.05)?	Yes
R square	0.93
Dunnett's multiple comparisons test	Mean Diff.	95.00% CI of diff.	Significant?	Summary	Adjusted P Value
E. coli OP50i vs. wild type	-3.35	-5.194 to -1.506	Yes	***	0.0004
E. coli OP50i vs. ΔrsmY	-0.35	-2.342 to 1.642	No	ns	0.9914
E. coli OP50i vs. ΔrsmYZ	0.05	-1.942 to 2.042	No	ns	>0.9999
E. coli OP50i vs. E. coli OP50i -RsmY+	0.05	-1.942 to 2.042	No	ns	>0.9999
E. coli OP50i vs. E. coli OP50i -RsmY+/ΔrsmY	-8.05	-10.04 to -6.058	Yes	****	<0.0001
E. coli OP50i vs. E. coli OP50i -RsmY+ΔrsmYZ	-0.2833	-2.276 to 1.709	No	ns	0.9964
Figure 4A
One way ANOVA
ANOVA summary
F	217.4
P value	<0.0001
P value summary	****
Significant diff. among means (P < 0.05)?	Yes
R square	0.9891
Dunnett's multiple comparisons test	Mean Diff.	95.00% CI of diff.	Significant?	Summary	Adjusted P Value
wild type vs. met-2	49.97	41.87 to 58.06	Yes	****	<0.0001
wild type vs. set-18	16.3	8.207 to 24.39	Yes	***	0.0004
wild type vs. set-25	24.93	16.84 to 33.03	Yes	****	<0.0001
wild type vs. set-32	68.13	60.04 to 76.23	Yes	****	<0.0001
wild type vs. hpl-2	71.07	62.97 to 79.16	Yes	****	<0.0001
Figure 4B
One way ANOVA
ANOVA summary
F	256.3
P value	<0.0001
P value summary	****
Significant diff. among means (P < 0.05)?	Yes
R square	0.9907
Sidak's multiple comparisons test	Mean Diff.	95.00% CI of diff.	Significant?	Summary	Adjusted P Value
wild type vs. met-2	40.77	31.52 to 50.01	Yes	****	<0.0001
wild type vs. set-18	33.4	24.16 to 42.64	Yes	****	<0.0001
wild type vs. set-25	24.43	15.19 to 33.68	Yes	****	<0.0001
wild type vs. set-32	93.53	84.29 to 102.8	Yes	****	<0.0001
wild type vs. hpl-2	75.9	66.66 to 85.14	Yes	****	<0.0001
Figure 4C
One way ANOVA
ANOVA summary
F	54.13
P value	<0.0001
P value summary	****
Significant diff. among means (P < 0.05)?	Yes
R square	0.9575
Dunnett's multiple comparisons test	Mean Diff.	95.00% CI of diff.	Significant?	Summary	Adjusted P Value
wild type vs. met-2	-1.523	-2.691 to -0.3558	Yes	*	0.0105
wild type vs. set-25	0.2967	-0.8709 to 1.464	No	ns	0.9125
wild type vs. set-18	3.243	2.076 to 4.411	Yes	****	<0.0001
wild type vs. set-32	3.243	2.076 to 4.411	Yes	****	<0.0001
wild type vs. hpl-2	3.243	2.076 to 4.411	Yes	****	<0.0001
Figure 4D
Two way ANOVA
ANOVA table	SS	DF	MS	F (DFn, DFd)	P value
Interaction	16.89	10	1.689	F (10, 24) = 3.599	P=0.0049
Time	11.69	2	5.845	F (2, 24) = 12.46	P=0.0002
Column Factor	175.7	5	35.14	F (5, 12) = 135.5	P<0.0001
Subjects (matching)	3.111	12	0.2593	F (12, 24) = 0.5525	P=0.8577
Residual	11.26	24	0.4693
Tukey's multiple comparisons test	Mean Diff.	95.00% CI of diff.	Significant?	Summary	Adjusted P Value
F1
wild type vs. met-2	0	-1.397 to 1.397	No	ns	>0.9999
wild type vs. set-25	0	-1.397 to 1.397	No	ns	>0.9999
met-2 vs. set-25	0	-1.397 to 1.397	No	ns	>0.9999
F2
wild type vs. met-2	-1.533	-2.93 to -0.1365	Yes	*	0.0295
wild type vs. set-25	0.2667	-1.13 to 1.663	No	ns	0.8828
met-2 vs. set-25	1.8	0.4032 to 3.197	Yes	**	0.0099
F3
wild type vs. met-2	0	-1.397 to 1.397	No	ns	>0.9999
wild type vs. set-25	-0.06667	-1.463 to 1.33	No	ns	0.9922
met-2 vs. set-25	-0.06667	-1.463 to 1.33	No	ns	0.9922
F4
wild type vs. met-2	-0.1333	-1.53 to 1.263	No	ns	0.9692
wild type vs. set-25	0	-1.397 to 1.397	No	ns	>0.9999
met-2 vs. set-25	0.1333	-1.263 to 1.53	No	ns	0.9692
F5
wild type vs. met-2	-0.6667	-2.063 to 0.7301	No	ns	0.4693
wild type vs. set-25	2.633	1.237 to 4.03	Yes	***	0.0002
met-2 vs. set-25	3.3	1.903 to 4.697	Yes	****	<0.0001
F6
wild type vs. met-2	-1.3	-2.697 to 0.09678	No	ns	0.0715
wild type vs. set-25	0.3667	-1.03 to 1.763	No	ns	0.791
met-2 vs. set-25	1.667	0.2699 to 3.063	Yes	*	0.0173
